# Validation of Enhancer Regions in Primary Human Neural Progenitor Cells using Capture STARR-seq

**DOI:** 10.1101/2024.03.14.585066

**Authors:** Sophia C. Gaynor-Gillett, Lijun Cheng, Manman Shi, Jason Liu, Gaoyuan Wang, Megan Spector, Mary Flaherty, Martha Wall, Ahyeon Hwang, Mengting Gu, Zhanlin Chen, Yuhang Chen, PsychENCODE Consortium, Jennifer R. Moran, Jing Zhang, Donghoon Lee, Mark Gerstein, Daniel Geschwind, Kevin P. White

## Abstract

Genome-wide association studies (GWAS) and expression analyses implicate noncoding regulatory regions as harboring risk factors for psychiatric disease, but functional characterization of these regions remains limited. We performed capture STARR-sequencing of over 78,000 candidate regions to identify active enhancers in primary human neural progenitor cells (phNPCs). We selected candidate regions by integrating data from NPCs, prefrontal cortex, developmental timepoints, and GWAS. Over 8,000 regions demonstrated enhancer activity in the phNPCs, and we linked these regions to over 2,200 predicted target genes. These genes are involved in neuronal and psychiatric disease-associated pathways, including dopaminergic synapse, axon guidance, and schizophrenia. We functionally validated a subset of these enhancers using mutation STARR-sequencing and CRISPR deletions, demonstrating the effects of genetic variation on enhancer activity and enhancer deletion on gene expression. Overall, we identified thousands of highly active enhancers and functionally validated a subset of these enhancers, improving our understanding of regulatory networks underlying brain function and disease.
