## Supplementary material for "Validation of Enhancer Regions in Primary Human Neural Progenitor Cells using Capture STARR-seq": Table S12

### Sheet: Sheet1
ID	Chromosome	Start	Stop	Expectation	Observation_1	Observation_2	Observation_3	Observation_4	Chi_score	P-value	Padj_Bonferroni	Padj_Benjamini-Hochberg
SNV22	chr17	45894107	45894607	0.127059	0.45	0.529412	0.5	1.35294	15.0171	0.000106546	0.00500765	0.00500765
SNV12	chr17	45490502	45491036	3.12245	5.71429	4.80769	4.24138	6.89474	8.01929	0.0046283	0.21753	0.108765
SNV29	chr17	4857952	4858551	1.37695	3.08403	2.27333	2.94872	2.47143	5.36405	0.0205566	0.966161	0.322054
SNV42	chr6	149963675	149964175	55.5	56.3077	62.0476	57.7778	69.55	4.43449	0.0352207	1	0.413843
SNV0	chr1	111755425	111756148	3.18822	2.09234	2.49327	2.3395	2.32207	0.9894	0.319901	1	0.986252
SNV1	chr1	111755425	111756148	0.533207	0.613889	0.519894	0.566929	0.627778	0.0314469	0.859358	1	0.986252
SNV2	chr1	23959693	23960354	1.49505	1.46709	1.47197	1.56452	1.56371	0.00726052	0.932329	1	0.986252
SNV3	chr1	45687055	45687555	1.53115	1.56643	1.43137	1.54913	1.52469	0.00755336	0.930972	1	0.986252
SNV4	chr11	36289099	36289750	0.599206	0.489051	0.598425	0.555556	0.465278	0.0533657	0.817391	1	0.986252
SNV5	chr11	45056395	45057068	0.642857	0.504065	0.422414	0.523707	0.48951	0.164221	0.685345	1	0.986252
SNV6	chr11	6234471	6234951	0.986272	0.89049	0.842271	0.976119	0.831025	0.0548681	0.814882	1	0.986252
SNV7	chr14	55107549	55108173	0.389189	0.282421	0.265957	0.292135	0.357143	0.0951519	0.757789	1	0.986252
SNV8	chr15	39920700	39921303	0.549234	0.961538	0.64557	0.816794	0.666667	0.48186	0.487604	1	0.986252
SNV9	chr16	3106107	3106660	2.21212	1.72749	1.61416	1.56173	1.57569	0.642134	0.422957	1	0.986252
SNV10	chr17	20868246	20868746	0.495441	0.573508	0.54085	0.570861	0.668994	0.0887403	0.765849	1	0.986252
SNV11	chr17	43984025	43984644	0.0111359	0.00938967	0.0319635	0.00520833	0.0151515	0.0438314	0.834261	1	0.986252
SNV13	chr17	45740659	45741399	0.115709	0.142045	0.0865562	0.122744	0.150579	0.0242752	0.876313	1	0.986252
SNV14	chr17	45740659	45741399	0.241093	0.171233	0.217822	0.21709	0.193154	0.0344106	0.852942	1	0.986252
SNV15	chr17	45740659	45741399	0.105624	0.121581	0.128527	0.106667	0.14791	0.0243156	0.876211	1	0.986252
SNV16	chr17	45740659	45741399	0.358804	0.402062	0.417582	0.384164	0.41115	0.0242734	0.876318	1	0.986252
SNV17	chr17	45740659	45741399	0.254491	0.226586	0.232704	0.268293	0.229358	0.00815552	0.928263	1	0.986252
SNV18	chr17	45866949	45867697	1.14655	0.8	1.09091	0.767442	0.909091	0.281981	0.595438	1	0.986252
SNV19	chr17	45894107	45894607	0.222837	0.212701	0.238261	0.219512	0.240293	0.00294574	0.957084	1	0.986252
SNV20	chr17	45894107	45894607	0.371395	0.395365	0.376307	0.384615	0.397524	0.00392079	0.950391	1	0.986252
SNV21	chr17	45894107	45894607	0.0344828	0	0	0	0	0.137931	0.710397	1	0.986252
SNV23	chr17	46192430	46192951	0.294811	0.295264	0.313248	0.305778	0.305456	0.00194597	0.965268	1	0.986252
SNV24	chr17	46192430	46192951	0.305228	0.300281	0.2833	0.327586	0.321277	0.00413711	0.949025	1	0.986252
SNV25	chr17	46192430	46192921	0.173321	0.133758	0.124165	0.142332	0.139529	0.0351011	0.851489	1	0.986252
SNV26	chr17	46193679	46194177	1.49828	1.70297	1.60377	1.77273	1.53704	0.08667	0.768519	1	0.986252
SNV27	chr17	46193841	46194375	0.0671031	0.0733591	0.0958333	0.109155	0.0769231	0.040674	0.840265	1	0.986252
SNV28	chr17	4795850	4796452	1.37857	1.03834	0.990596	1.07362	0.981928	0.37474	0.540459	1	0.986252
SNV30	chr19	1400528	1401067	0.605469	0.670659	0.820513	0.641104	0.700306	0.100348	0.751472	1	0.986252
SNV31	chr19	2270358	2270901	0.0869565	0	0	0.277778	0.333333	1.29073	0.255923	1	0.986252
SNV32	chr19	44500276	44500812	0.511364	0.460191	0.473642	0.519062	0.5675	0.014182	0.905372	1	0.986252
SNV33	chr19	44500276	44500812	0.175224	0.207933	0.178594	0.165755	0.14552	0.0117179	0.913981	1	0.986252
SNV34	chr19	44500276	44500812	0.479667	0.393243	0.414427	0.41215	0.397009	0.0481925	0.826328	1	0.986252
SNV35	chr19	506946	507480	1.58672	1.41441	1.41791	1.45652	1.2729	0.109415	0.740868	1	0.986252
SNV37	chr19	55117734	55118210	0.00202566	0.00125471	0	0.00105116	0.000778816	0.00355535	0.952788	1	0.986252
SNV38	chr2	677230	677751	1.90043	1.04491	0.919236	1.13343	1.08559	1.55066	0.213045	1	0.986252
SNV39	chr22	40856647	40857078	0.760563	0.794805	0.96131	0.903394	0.864789	0.0956332	0.757196	1	0.986252
SNV40	chr5	892544	893044	1.39194	1.32816	1.23488	1.37345	1.33993	0.0228332	0.880022	1	0.986252
SNV41	chr5	892544	893044	0.0273973	0.0520231	0.0637681	0.0315789	0.0215633	0.072299	0.78809	1	0.986252
SNV43	chr6	18122507	18123016	1.11733	0.986425	0.867882	0.898305	0.784173	0.213305	0.644228	1	0.986252
SNV44	chr7	105531891	105532438	1.08266	1.18373	1.04358	0.97593	1.06625	0.0216154	0.883249	1	0.986252
SNV45	chr8	142225856	142226399	1.03299	0.959184	1.02473	0.923483	0.971976	0.0205544	0.886137	1	0.986252
SNV46	chr9	97921926	97922420	0.735677	0.633147	0.682927	0.696054	0.656726	0.0286788	0.865639	1	0.986252
SNV36	chr19	507100	507583	0	0.000832986	0.00235942	0	0.00155521	0	inf	1	1
