## Supplementary material for "Validation of Enhancer Regions in Primary Human Neural Progenitor Cells using Capture STARR-seq": Table S13

### Sheet: chr17mutstarr.04192023
Gene	Chromosome	Gene TSS Position	Gene Strand	Distance of QTL to TSS	QTL SNP ID	QTL SNP Chromosome	QTL SNP Position	QTL P-value	QTL r2 from Regression	QTL beta slope	Cell Type
AC126544.2	chr17	45588380	-	-306191	chr17:45894571:C:A	chr17	45894571	2.33e-14	0.373541	0.695294	L5.6.NP
AC126544.2	chr17	45588380	-	-306191	chr17:45894571:C:A	chr17	45894571	1.16e-08	0.30767	0.534025	L6.IT.Car3
AC126544.2	chr17	45588380	-	-306191	chr17:45894571:C:A	chr17	45894571	1.04e-37	0.441846	0.804359	L2.3.IT
AC126544.2	chr17	45588380	-	-306191	chr17:45894571:C:A	chr17	45894571	1.23e-22	0.307871	0.724477	L4.IT
AC126544.2	chr17	45588380	-	-306191	chr17:45894571:C:A	chr17	45894571	1.48e-20	0.288749	0.690208	Chandelier__Pvalb
AC126544.2	chr17	45588380	-	-306191	chr17:45894571:C:A	chr17	45894571	1.6e-23	0.327789	0.792048	Astro
AC126544.2	chr17	45588380	-	-306191	chr17:45894571:C:A	chr17	45894571	1.67e-29	0.417336	0.727103	L6.IT
AC126544.2	chr17	45588380	-	-306191	chr17:45894571:C:A	chr17	45894571	2.01e-16	0.30401	0.630669	Lamp5
AC126544.2	chr17	45588380	-	-306191	chr17:45894571:C:A	chr17	45894571	2.24e-10	0.276183	0.625329	Sncg
AC126544.2	chr17	45588380	-	-306191	chr17:45894571:C:A	chr17	45894571	2.37e-23	0.303997	0.752695	Oligo
AC126544.2	chr17	45588380	-	-306191	chr17:45894571:C:A	chr17	45894571	2.88e-27	0.352137	0.724671	L5.IT
AC126544.2	chr17	45588380	-	-306191	chr17:45894571:C:A	chr17	45894571	3.06e-13	0.205196	0.688291	OPC
AC126544.2	chr17	45588380	-	-306191	chr17:45894571:C:A	chr17	45894571	4.3e-10	0.222933	0.528452	L6.CT
AC126544.2	chr17	45588380	-	-306191	chr17:45894571:C:A	chr17	45894571	5.27e-15	0.337533	0.699369	L6b
AC126544.2	chr17	45588380	-	-306191	chr17:45894571:C:A	chr17	45894571	6e-10	0.219661	0.770278	Micro.PVM
AC126544.2	chr17	45588380	-	-306191	chr17:45894571:C:A	chr17	45894571	7.27e-20	0.293575	0.680734	Vip
AC126544.2	chr17	45588380	-	-306191	chr17:45894571:C:A	chr17	45894571	8.78e-20	0.307502	0.859	Sst__Sst.Chodl
ARL17A	chr17	46579683	-	685112	chr17:45894571:C:A	chr17	45894571	6.36e-06	0.0717899	-0.353196	Oligo
ARL17B	chr17	46361798	-	467227	chr17:45894571:C:A	chr17	45894571	1.02e-28	0.413732	1.78497	OPC
ARL17B	chr17	46361798	-	467227	chr17:45894571:C:A	chr17	45894571	1.12e-25	0.444734	1.69552	Lamp5
ARL17B	chr17	46361798	-	467227	chr17:45894571:C:A	chr17	45894571	1.22e-34	0.472633	1.88984	L6.IT
ARL17B	chr17	46361798	-	467227	chr17:45894571:C:A	chr17	45894571	1.33e-17	0.376284	1.66588	L6.CT
ARL17B	chr17	46361798	-	467227	chr17:45894571:C:A	chr17	45894571	1.39e-16	0.35732	1.89833	Micro.PVM
ARL17B	chr17	46361798	-	467227	chr17:45894571:C:A	chr17	45894571	1.44e-34	0.447408	1.86074	Chandelier__Pvalb
ARL17B	chr17	46361798	-	467227	chr17:45894571:C:A	chr17	45894571	1.68e-14	0.367545	1.92192	Endo__VLMC
ARL17B	chr17	46361798	-	467227	chr17:45894571:C:A	chr17	45894571	1.73e-15	0.398776	1.83074	L5.6.NP
ARL17B	chr17	46361798	-	467227	chr17:45894571:C:A	chr17	45894571	1.74e-14	0.409829	1.71084	Lamp5.Lhx6
ARL17B	chr17	46361798	-	467227	chr17:45894571:C:A	chr17	45894571	1.78e-20	0.498805	1.74574	Sncg
ARL17B	chr17	46361798	-	467227	chr17:45894571:C:A	chr17	45894571	2.27e-32	0.41644	1.6862	L4.IT
ARL17B	chr17	46361798	-	467227	chr17:45894571:C:A	chr17	45894571	2.5e-32	0.405421	1.76793	L5.IT
ARL17B	chr17	46361798	-	467227	chr17:45894571:C:A	chr17	45894571	2.71e-27	0.405063	1.87239	Sst__Sst.Chodl
ARL17B	chr17	46361798	-	467227	chr17:45894571:C:A	chr17	45894571	3.09e-32	0.426172	1.87853	Astro
ARL17B	chr17	46361798	-	467227	chr17:45894571:C:A	chr17	45894571	3.59e-36	0.438171	1.74586	Oligo
ARL17B	chr17	46361798	-	467227	chr17:45894571:C:A	chr17	45894571	5.69e-32	0.439093	1.71367	Vip
ARL17B	chr17	46361798	-	467227	chr17:45894571:C:A	chr17	45894571	5.94e-23	0.480627	1.80473	L6b
ARL17B	chr17	46361798	-	467227	chr17:45894571:C:A	chr17	45894571	6.36e-13	0.442542	1.64493	L6.IT.Car3
ARL17B	chr17	46361798	-	467227	chr17:45894571:C:A	chr17	45894571	9.38e-42	0.477258	1.74635	L2.3.IT
CR936218.1	chr17	46035314	+	-140743	chr17:45894571:C:A	chr17	45894571	2.51e-05	0.0609203	0.0829474	L2.3.IT
CRHR1	chr17	45784281	+	110290	chr17:45894571:C:A	chr17	45894571	2.16e-06	0.0763773	0.177049	L2.3.IT
FAM215B	chr17	46562796	-	668225	chr17:45894571:C:A	chr17	45894571	2.54e-06	0.0753729	0.306491	L2.3.IT
FAM215B	chr17	46562796	-	668225	chr17:45894571:C:A	chr17	45894571	4.25e-09	0.124061	0.452582	L4.IT
FAM215B	chr17	46562796	-	668225	chr17:45894571:C:A	chr17	45894571	7.66e-06	0.0759398	0.388092	Chandelier__Pvalb
FAM215B	chr17	46562796	-	668225	chr17:45894571:C:A	chr17	45894571	9.99e-08	0.11351	0.500326	L6.IT
KANSL1-AS1	chr17	46193577	+	-299006	chr17:45894571:C:A	chr17	45894571	1.07e-06	0.174021	0.52139	L5.6.NP
KANSL1-AS1	chr17	46193577	+	-299006	chr17:45894571:C:A	chr17	45894571	1.17e-07	0.0988876	0.361487	L5.IT
KANSL1-AS1	chr17	46193577	+	-299006	chr17:45894571:C:A	chr17	45894571	1.25e-14	0.189803	0.402636	L2.3.IT
KANSL1-AS1	chr17	46193577	+	-299006	chr17:45894571:C:A	chr17	45894571	1.5e-08	0.127226	0.433158	L6.IT
KANSL1-AS1	chr17	46193577	+	-299006	chr17:45894571:C:A	chr17	45894571	2.46e-10	0.136242	0.718932	Oligo
KANSL1-AS1	chr17	46193577	+	-299006	chr17:45894571:C:A	chr17	45894571	3.15e-07	0.0980227	0.466546	Chandelier__Pvalb
KANSL1-AS1	chr17	46193577	+	-299006	chr17:45894571:C:A	chr17	45894571	4.69e-10	0.154318	0.730588	OPC
KANSL1-AS1	chr17	46193577	+	-299006	chr17:45894571:C:A	chr17	45894571	4.93e-07	0.100217	0.5142	Vip
KANSL1-AS1	chr17	46193577	+	-299006	chr17:45894571:C:A	chr17	45894571	9.81e-10	0.133611	0.477405	L4.IT
KANSL1	chr17	46225390	-	330819	chr17:45894571:C:A	chr17	45894571	1.09e-13	0.463967	0.457587	L6.IT.Car3
KANSL1	chr17	46225390	-	330819	chr17:45894571:C:A	chr17	45894571	1.2e-25	0.444315	0.47747	Lamp5
KANSL1	chr17	46225390	-	330819	chr17:45894571:C:A	chr17	45894571	1.42e-27	0.408432	0.450445	Sst__Sst.Chodl
KANSL1	chr17	46225390	-	330819	chr17:45894571:C:A	chr17	45894571	1.58e-29	0.412299	0.457475	Vip
KANSL1	chr17	46225390	-	330819	chr17:45894571:C:A	chr17	45894571	1.63e-31	0.445195	0.515439	OPC
KANSL1	chr17	46225390	-	330819	chr17:45894571:C:A	chr17	45894571	1.66e-34	0.446786	0.497959	Chandelier__Pvalb
KANSL1	chr17	46225390	-	330819	chr17:45894571:C:A	chr17	45894571	1.79e-23	0.488858	0.503334	L6b
KANSL1	chr17	46225390	-	330819	chr17:45894571:C:A	chr17	45894571	2.78e-29	0.383939	0.416747	L4.IT
KANSL1	chr17	46225390	-	330819	chr17:45894571:C:A	chr17	45894571	3.99e-27	0.389817	0.437857	L6.IT
KANSL1	chr17	46225390	-	330819	chr17:45894571:C:A	chr17	45894571	4.18e-34	0.41842	0.480855	Oligo
KANSL1	chr17	46225390	-	330819	chr17:45894571:C:A	chr17	45894571	4.77e-14	0.357342	0.419711	Endo__VLMC
KANSL1	chr17	46225390	-	330819	chr17:45894571:C:A	chr17	45894571	5.04e-18	0.38399	0.382063	L6.CT
KANSL1	chr17	46225390	-	330819	chr17:45894571:C:A	chr17	45894571	5.25e-15	0.388114	0.473458	L5.6.NP
KANSL1	chr17	46225390	-	330819	chr17:45894571:C:A	chr17	45894571	5.47e-20	0.489798	0.496284	Sncg
KANSL1	chr17	46225390	-	330819	chr17:45894571:C:A	chr17	45894571	5.75e-32	0.423358	0.523006	Astro
KANSL1	chr17	46225390	-	330819	chr17:45894571:C:A	chr17	45894571	6.31e-34	0.421329	0.442451	L5.IT
KANSL1	chr17	46225390	-	330819	chr17:45894571:C:A	chr17	45894571	6.8e-33	0.396573	0.419212	L2.3.IT
KANSL1	chr17	46225390	-	330819	chr17:45894571:C:A	chr17	45894571	7.64e-16	0.441482	0.472443	Lamp5.Lhx6
KANSL1	chr17	46225390	-	330819	chr17:45894571:C:A	chr17	45894571	8.54e-12	0.260543	0.389513	Micro.PVM
LRRC37A2	chr17	46511512	+	-616941	chr17:45894571:C:A	chr17	45894571	1.28e-30	0.37396	0.799705	L2.3.IT
LRRC37A2	chr17	46511512	+	-616941	chr17:45894571:C:A	chr17	45894571	1.4e-10	0.139724	0.462582	Oligo
LRRC37A2	chr17	46511512	+	-616941	chr17:45894571:C:A	chr17	45894571	1.86e-23	0.344869	0.856957	L6.IT
LRRC37A2	chr17	46511512	+	-616941	chr17:45894571:C:A	chr17	45894571	2e-24	0.320196	0.829382	L5.IT
LRRC37A2	chr17	46511512	+	-616941	chr17:45894571:C:A	chr17	45894571	2.02e-20	0.316366	0.842274	Sst__Sst.Chodl
LRRC37A2	chr17	46511512	+	-616941	chr17:45894571:C:A	chr17	45894571	2.45e-15	0.237128	0.669263	OPC
LRRC37A2	chr17	46511512	+	-616941	chr17:45894571:C:A	chr17	45894571	3.08e-17	0.257442	0.717501	Vip
LRRC37A2	chr17	46511512	+	-616941	chr17:45894571:C:A	chr17	45894571	3.71e-15	0.329859	0.808346	L6.CT
LRRC37A2	chr17	46511512	+	-616941	chr17:45894571:C:A	chr17	45894571	3.77e-17	0.245621	0.802449	Astro
LRRC37A2	chr17	46511512	+	-616941	chr17:45894571:C:A	chr17	45894571	3.84e-26	0.349076	0.770442	L4.IT
LRRC37A2	chr17	46511512	+	-616941	chr17:45894571:C:A	chr17	45894571	4.39e-20	0.363403	0.757813	Lamp5
LRRC37A2	chr17	46511512	+	-616941	chr17:45894571:C:A	chr17	45894571	4.9e-12	0.348162	0.718515	Lamp5.Lhx6
LRRC37A2	chr17	46511512	+	-616941	chr17:45894571:C:A	chr17	45894571	6.19e-10	0.350949	0.766248	L6.IT.Car3
LRRC37A2	chr17	46511512	+	-616941	chr17:45894571:C:A	chr17	45894571	6.24e-12	0.315793	0.821927	Sncg
LRRC37A2	chr17	46511512	+	-616941	chr17:45894571:C:A	chr17	45894571	7.25e-25	0.510263	0.925512	L6b
LRRC37A2	chr17	46511512	+	-616941	chr17:45894571:C:A	chr17	45894571	9e-21	0.291522	0.913637	Chandelier__Pvalb
LRRC37A2	chr17	46511512	+	-616941	chr17:45894571:C:A	chr17	45894571	9.65e-15	0.382188	0.964458	L5.6.NP
LRRC37A	chr17	46292734	+	-398163	chr17:45894571:C:A	chr17	45894571	1.06e-06	0.100262	0.690468	Sst__Sst.Chodl
LRRC37A	chr17	46292734	+	-398163	chr17:45894571:C:A	chr17	45894571	1.45e-06	0.0881755	0.566344	Astro
LRRC37A	chr17	46292734	+	-398163	chr17:45894571:C:A	chr17	45894571	1.69e-09	0.25293	0.901031	L5.6.NP
LRRC37A	chr17	46292734	+	-398163	chr17:45894571:C:A	chr17	45894571	2.33e-08	0.1093	0.548967	L5.IT
LRRC37A	chr17	46292734	+	-398163	chr17:45894571:C:A	chr17	45894571	3.89e-07	0.103564	0.575235	L6.IT
LRRC37A	chr17	46292734	+	-398163	chr17:45894571:C:A	chr17	45894571	4.41e-09	0.206952	0.708935	L6b
LRRC37A	chr17	46292734	+	-398163	chr17:45894571:C:A	chr17	45894571	4.74e-07	0.151416	0.721569	L6.CT
LRRC37A	chr17	46292734	+	-398163	chr17:45894571:C:A	chr17	45894571	5.36e-08	0.107343	0.572537	L4.IT
LRRC37A	chr17	46292734	+	-398163	chr17:45894571:C:A	chr17	45894571	5.66e-06	0.0780486	0.559662	Chandelier__Pvalb
LRRC37A	chr17	46292734	+	-398163	chr17:45894571:C:A	chr17	45894571	5.68e-08	0.0990618	0.50262	L2.3.IT
LRRC37A	chr17	46292734	+	-398163	chr17:45894571:C:A	chr17	45894571	6.08e-06	0.0818944	0.584873	Vip
LRRC37A	chr17	46292734	+	-398163	chr17:45894571:C:A	chr17	45894571	6.65e-07	0.1241	0.641601	Lamp5
MAPT-AS1	chr17	45895681	-	1110	chr17:45894571:C:A	chr17	45894571	1.93e-06	0.0770926	-0.162074	L2.3.IT
MAPT-AS1	chr17	45895681	-	1110	chr17:45894571:C:A	chr17	45894571	4.22e-06	0.0859479	-0.336522	L6.IT
MAPT	chr17	45894383	+	188	chr17:45894571:C:A	chr17	45894571	7.07e-12	0.170475	0.331678	Astro
