## Supplementary material for "Validation of Enhancer Regions in Primary Human Neural Progenitor Cells using Capture STARR-seq": Table S18

### Sheet: Table S13
candidate enhancer				CapSTARR seq enrichment ratio			closet TSS
chromosome	start	end	ID	R1	R2	mean enrichment	TSS_chromosome	TSS	the target gene	transcript ID
chr2	232871324	232873735	EH37E1198822	1.2	1.82	1.51	chr2	232928154	NGEF	NM_001114090
chr9	74727792	74728585	EH37E1000386	1.4	1.35	1.38	chr9	74615599	RORB	ENST00000396204.2
chr1	150163038	150163601	EH37E0114246	1.4	1.31	1.36	chr1	150149915	PLEKHO1	ENST00000369124.5
chr17	17921002	17921671	EH37E0426064	1.54	1.23	1.38	chr17	17872063	TOM1L2	ENST00000478943.5
